# SARS-CoV-2 nsp16 is regulated by host E3 ubiquitin ligases, UBR5 and MARCHF7

**DOI:** 10.1101/2024.08.30.610469

**Authors:** Li Tian, Zongzheng Zhao, Wenying Gao, Zirui Liu, Xiao Li, Wenyan Zhang, Zhaolong Li

**Author notes:** These authors contributed equally to this article (Li Tian, Zongzheng Zhao). Correspondence: Zhaolong Li, Wenyan Zhang, and Xiao Li.

## Abstract

Severe acute respiratory syndrome coronavirus 2 (SARS-CoV-2), the causative agent of coronavirus disease 2019 (COVID-19), remains a global public health threat with considerable economic consequences. The non-structural protein 16 (nsp16), in complex with nsp10, facilitates the final viral mRNA capping step through its 2′-O-methylase activity, helping the virus to evade host immunity and prevent mRNA degradation. However, nsp16 regulation by host factors remains poorly understood. While various E3 ubiquitin ligases interact with SARS-CoV-2 proteins, their roles in targeting nsp16 for degradation are unclear. In this study, we demonstrate that nsp16 undergoes ubiquitination and proteasomal degradation mediated by the host E3 ligases UBR5 and MARCHF7. UBR5 induces K48-linked ubiquitination, whereas MARCHF7 promotes K27-linked ubiquitination, independently suppressing SARS-CoV-2 replication in cell cultures and in mice. Notably, UBR5 and MARCHF7 also degrade nsp16 variants from different viral strains, exhibiting broad-spectrum antiviral activity. Our findings reveal novel antiviral mechanisms of the ubiquitin-proteasome system (UPS) and highlight their potential therapeutic targets against COVID-19.
