## Supplementary file 1 for "SARS-CoV-2 nsp16 is regulated by host E3 ubiquitin ligases, UBR5 and MARCHF7"

### Sheet: Sheet1
Primers used in this study
Primer	Sequence (5’-3’)	Enzyme site	Purpose
nsp16-doubleHA-VR-F:	GCGTCGACACCATGTCTAGTCAAGCGTGG	SalI	nsp16-HA-VR1012
nsp16-doubleHA-VR-R:	CGGGATCCTTAGGCATAATCTGGAACATCGTATGGGTACGCGTAATCTGGGACATCGTAAGGGTATCTAGAGTTGTTAACAAG	BamHI	nsp16-HA-VR1012
UBR5-VR-MYC-F:	TGGGTCTTTTCTGCAGTCACCGTCGACCATGGAACAAAAACTCATCTCTGAAGAGGATCTGATGACGTCCATCCATTTCGTG	SalI	UBR5-MYC-VR1012
UBR5-VR-MYC-R:	GCAACTAGAAGGCACAGCAGATCTG CTACACAAAACCAAAATTCTTG	BamHI	UBR5-MYC-VR1012
UBR5-ΔHECT-VR-F:	TGGGTCTTTTCTGCAGTCACCGTCGACCATGACGTCCATCCATTTCGTG	SalI	UBR5-ΔHECT mutant
UBR5-ΔHECT-VR-R:	GCAACTAGAAGGCACAGCAGATCTGCTACACAAAACCAAAATTCTTG	BamHI	UBR5-ΔHECT mutant
UBR5-ΔPABC-VR-MYC-F:	TGGGTCTTTTCTGCAGTCACCGTCGACCATGGAACAAAAACTCATCTCTGAAGAGGATCTGATGACGTCCATCCATTTCGTG	SalI	UBR5-ΔPABC mutant
UBR5-ΔPABC-VR-MYC-R:	GCAACTAGAAGGCACAGCAGATCTGCTACACAAAACCAAAATTCTTG	BamHI	UBR5-ΔPABC mutant
UBR5-ΔUBR-VR-MYC-F:	TGGGTCTTTTCTGCAGTCACCGTCGACCATGGAACAAAAACTCATCTCTGAAGAGGATCTGATGACGTCCATCCATTTCGTG	SalI	UBR5-ΔUBR mutant
UBR5-ΔUBR-VR-MYC-R:	GCAACTAGAAGGCACAGCAGATCTGCTACACAAAACCAAAATTCTTG	BamHI	UBR5-ΔUBR mutant
MARCHF7-VR-MYC-F:	GCGTCGAC ACC ATGGAGTCTAAACCTTCAAG	SalI	MARCHF7-MYC-VR1012
MARCHF7-VR-MYC-R:	CGGGATCCTTACAGGTCTTCTTCAGAGATGAGTTTCTGCTCGGCAATATCAAATGTCC	BamHI	MARCHF7-MYC-VR1012
MARCFH7-1-542-VR-MYC-F:	GCGTCGACACCATGGAGTCTAAACCTTCAAG	SalI	MARCHF7-1-154 mutant
MARCFH7-1-542-VR-MYC-R:	CGGGATCCTTACAGGTCCTCTTCCGAGATGAGTTTCTGTTCTTCTAAAAGGAGGCTCTC	BamHI	MARCHF7-1-154 mutant
MARCHF7-543-616-VR-MYC-F:	GCGTCGACACCATGGACTCAGAAGAAGAAG	SalI	MARCHF7-543-616 mutant
MARCHF7-543-616-VR-MYC-R:	CGGGATCCTTACAGGTCCTCTTCCGAGATGAGTTTCTGTTCCTCCAGGTTAAGCTCCAA	BamHI	MARCHF7-543-616 mutant
MARCHF7-543-704-VR-MYC-F:	GCGTCGACACCATGGACTCAGAAGAAGAAG	SalI	MARCHF7-543-704 mutant
MARCHF7-543-704-VR-MYC-R:	CGGGATCCTTACAGGTCCTCTTCAGAG	BamHI	MARCHF7-543-704 mutant
MARCHF7-616-704-VR-MYC-F:	GCGTCGACACCATGGAGGATTTTGATATTCATGAAC	SalI	MARCHF7-616-704 mutant
MARCHF7-616-704-VR-MYC-R:	CGGGATCCTTACAGGTCCTCTTCAGAG	BamHI	MARCHF7-616-704 mutant
UBR5-CFP-F:	AGCTCAAGCTTCGAATTCTGCAGTCATGACGTCCATCCATTTCGTGGAGCTCAAGCTTCGAATTCTGCAGTCATGACGTCCATCCATTTCGTG	SalI	UBR5-pECFP
UBR5-CFP-R:	TATGATCAGTTATCTAGATCCGGTGCTACACAAAACCAAAATTCTT	BamHI	UBR5-pECFP
MARCHF7-CFP-F:	GCTCAAGCTTCAAATTCTGCAG TCGACATGGAGTCTAAACCTTCAAGGATTC	SalI	MARCHF7-pECFP
MARCHF7-CFP-R:	GATCAGTTATCTAGATCCGGTGTTACAGGTCCTCTTCAGAGATG	BamHI	MARCHF7-pECFP
nsp16-YFP-F:	CGGGATCC ACC ATGTCTAGTCAAGCGTGGCAA	BamHI	nsp16-YFP
nsp16-YFP-R:	CCCTCGAGCTTATCGTCGTCATCCTTGTAA	XhoI	nsp16-YFP
nsp16-PLVX-F:	CCCTCGAGACCATGTCTAGTCAAGCGTGGCAA	XhoI	nsp16-pLVX
nsp16-PLVX-R:	CGGGATCCTTACTTATCGTCGTCATCCTTG	BamHI	nsp16-pLVX
nsp16-V9F-F:	GTGGCAACCGGGTTTCGCTATGCCTAATCTTT	None	nsp16-HA-VR1012 mutant
nsp16-V9F-R:	CACCCGGTTGCCACGCTTGACTAG	None	nsp16-HA-VR1012 mutant
nsp16-T140I-F:	CTAAGACTAAAAATGTTATCAAAGAAAATGACTCTAA	None	nsp16-HA-VR1012 mutant
nsp16-T140I-R:	TAACATTTTTAGTCTTAGGGTCGTACAT	None	nsp16-HA-VR1012 mutant
nsp16-D269G-F:	AAGAAGGTCAAATCAATGGAATGATCTTATCTCTTCTT	None	nsp16-HA-VR1012 mutant
nsp16-D269G-R:	TATTGATTTGACCTTCTTTTAAAGACA	None	nsp16-HA-VR1012 mutant
MARCHF7-RT-F:	GGGTTGTTTCATCTCAAAGAC	None	Real-time qPCR
MARCHF7-RT-R:	TCAAGGAATCCTGACTAGATC	None	Real-time qPCR
UBR5-RT-F:	GCAGTGGTGTAGCACGAAG	None	Real-time qPCR
UBR5-RT-R:	CTCGGTTCCTTAATCTCTGC	None	Real-time qPCR
MYCBP2-RT-F:	GGATGATACCACCAGGAACTCAG	None	Real-time qPCR
MYCBP2-RT-R:	GCCTATCTGCTCACTCTGAAGG	None	Real-time qPCR
HECTD1-RT-F:	GAGAAGGCACTGTCACAGGAGA	None	Real-time qPCR
HECTD1-RT-R:	GATGCCACTGTATCAGGGTCGT	None	Real-time qPCR
TRIM21-RT-F:	CAGAACTCAGGAGTGTGTGCCA	None	Real-time qPCR
TRIM21-RT-R:	TCCAAGCCTCACTTGTCTCCGA	None	Real-time qPCR
TRIM32-RT-F:	CTCGGAAGTTCTTCACAGGCTC	None	Real-time qPCR
TRIM32-RT-R:	CTCCAGTAGTGCTACATCTGCC	None	Real-time qPCR
SARS-CoV-2 M-RT-F:	GGCTTGTCTTGTAGGCT	None	Real-time qPCR
SARS-CoV-2 M-RT-R:	ACAGCGTCCTAGATGGT	None	Real-time qPCR
SARS-CoV-2 E-RT-F:	TCATTCGTTTCGGAAGAG	None	Real-time qPCR
SARS-CoV-2 E-RT-R:	TAGACCAGAAGATCAGGA	None	Real-time qPCR
GAPDH-RT-F:	GCAAATTCCATGGCACCGT	None	Real-time qPCR
GAPDH-RT-R:	TCGCCCCACTTGATTTTGG	None	Real-time qPCR
Mus-IL-1β-RT-F	TGTGGAGAAGCTGTGGCAG	None	Real-time qPCR
Mus-IL-1β-RT-R	CAGCAGGTTATCATCATCATC	None	Real-time qPCR
Mus-IL-6-RT-F	CACTTCACAAGTCGGAGGC	None	Real-time qPCR
Mus-IL-6-RT-R	TTTGTATCTCTGGAAGTTTCAG	None	Real-time qPCR
Mus-IL-1RA-RT-F	ACCTGAGAAACAACCAGCTC	None	Real-time qPCR
Mus-IL-1RA-RT-R	CTTGGCACAAGACAGGCAC	None	Real-time qPCR
Mus-GAPDH-RT-F	CAAGGCCGAGAATGGGAAG	None	Real-time qPCR
Mus-GAPDH-RT-R	TCCATGGTGGTGAAGACAC	None	Real-time qPCR
shMARCHF7	GCACACGTGTCCGATTTAT	None	sh-MARCHF7-pLKO.1
shUBR5	GCACUUAUAUACUGGAUUA	None	sh-UBR5-pLKO.1
siMARCHF7	GCACACGTGTCCGATTTAT	None	Shutting down MARCHF7
siUBR5	GCACUUAUAUACUGGAUUA	None	Shutting down UBR5
siTRIM21	GGACAATTTGGTTGTGGAA	None	Shutting downTRIM21
siTRIM32	GGAGCTGTGGTTTGGTGTT	None	Shutting down TRIM32
siHECTD1	TACCACTGGTTGTTCAACTCTA	None	Shutting down HECTD1
siMYCBP2	CCCGAGATCTTGGGAATAA	None	Shutting down MYCPB2
