## Supplementary file 2 for "SARS-CoV-2 nsp16 is regulated by host E3 ubiquitin ligases, UBR5 and MARCHF7"

### Sheet: Sheet1
Patients clinical information in this study
Patient number	Age	Gender	Severity
1	65	Female	critical
2	58	Male	critical
3	45	Female	critical
4	67	Female	critical
5	45	male	critical
6	62	Female	Severe
7	68	Male	Severe
8	77	Female	Severe
9	75	Female	Severe
10	50	Male	Severe
11	75	Male	Severe
12	65	Male	Mild
13	47	Female	Mild
14	54	Female	Mild
15	71	Female	Mild
16	49	Female	Mild
17	47	Male	Mild
18	66	Male	Mild
19	62	Male	Mild
20	51	Male	Mild
